# The RNA landscape of the human commensal *Segatella copri* reveals a small RNA essential for gut colonization

**DOI:** 10.1101/2024.04.05.588293

**Authors:** Youssef El Mouali, Caroline Tawk, Kun D. Huang, Lena Amend, Till Robin Lesker, Falk Ponath, Jörg Vogel, Till Strowig

## Abstract

The bacterium *Segatella copri* is a prevalent member of the human gut microbiota associated with both health and disease states, but intrinsic factors that determine its ability to effectively colonize the gut are not understood. By extensive transcriptome mapping of *S. copri* and examining human-derived samples, we discover a previously unknown small RNA named here *Segatella* RNA colonization factor (SrcF). We show that SrcF is essential for *S. copri* gut colonization in a gnotobiotic mouse model. SrcF regulates genes involved in nutrient acquisition, and its own expression is controlled by complex carbohydrates, particularly fructans. Furthermore, SrcF expression is strongly influenced by human microbiome composition and by the breakdown of fructans by cohabitating commensals, suggesting that the breakdown of complex carbohydrates mediates inter-species signaling among commensals beyond its established function in generating energy. Together, this study highlights the contribution of a small RNA as a key regulator in gut colonization.
