## Supplementary material for "The RNA landscape of the human commensal *Segatella copri* reveals a small RNA essential for gut colonization": Table S4

### Sheet: S4 Cazymes abundance 
Table S4. Cazyme abundances in metagenomes of high and low SrcF expressing microbiomes
cazyme	nr_variants	high_mean	low_mean	high_median	low_median	pvalue	fdr	signif	difference_median_highsublow	cazyme_activity
CBM0	44	2.125	6.88462	0	0	0.0656293	0.110853	FALSE	-4.75962	Carbohydrate-binding modules not yet assigned to a family.
CBM13	19	2.775	3.5	0	2	0.0821053	0.129946	FALSE	-0.725	Modules of approx. 150 residues which always appear as a threefold internal repeat. The only apparent exception to this, xylanase II of Actinomadura sp. FC7 (GenBank U08894), is in fact not completely sequenced. These modules were first identified in several plant lectins such as ricin or agglutinin of Ricinus communis which bind galactose residues. The three-dimensional structure of a plant lect…
CBM32	62	0.175	2.96154	0	0	0.0762985	0.123677	FALSE	-2.78654	Binding to galactose and lactose has been demonstrated for the module of Micromonospora viridifaciens sialidase (PMID: 16239725). Binding to polygalacturonic acid has been shown for a Yersinia member (PMID: 17292916). Binding to LacNAc (beta-D-galactosyl-1,4-beta-D-N-acetylglucosamine) has been shown for an N-acetylglucosaminidase from Clostridium perfingens (PMID: 16990278).
CBM35	10	0.175	1.30769	0	0	0.184344	0.243771	FALSE	-1.13269	Modules of approx. 130 residues. A module that is conserved in three Cellvibrio xylan-degrading enzymes binds to xylan and the interaction is calcium dependent, while a module from a Cellvibrio mannanase binds to decorated soluble mannans and mannooligosaccharides. A module in a
CBM50	328	13.575	39.4615	2	22	0.00801813	0.0349819	TRUE	-25.8865	Modules of approx. 50 residues found attached to various enzymes from families GH18, GH19, GH23, GH24, GH25 and GH73, i.e. enzymes cleaving either chitin or peptidoglycan. Binding to chitopentaose demonstrated in the case of Pteris ryukyuensis chitinase A [Ohnuma T et al. (2008) J. Biol. Chem. 283:5178-87 (PMID: 18083709)]. CBM50 modules are also found in a multitude of other enzymes targeting th…
CBM51	89	2.025	5.61538	0	0	0.463404	0.468341	FALSE	-3.59038	Modules of approx. 150 residues found attached to various enzymes from families GH2, GH27, GH31, GH95, GH98 and GH101 . Binding to galactose and to blood group A/B-antigens demonstrated in the case of C. perfringens GH95CBM51 and GH98CBM51 respectively [Gregg KJ et al. (2008) J. Biol. Chem. 283:12604-13 PMID: 18292090].
CBM62	45	1.45	6.92308	0	0	0.00992024	0.0349819	TRUE	-5.47308	The CBM62 module of Clostridium thermocellum Cthe_2193 protein binds galactose moieties found on xyloglucan, arabinogalactan and galactomannan.
CE0	56	3.55	12.1923	1	2.5	0.00154189	0.0172178	TRUE	-8.64231	Unknown
CE11	247	18.95	52.4231	13	45.5	0.000682297	0.0132214	TRUE	-33.4731	UDP-3-0-acyl N-acetylglucosamine deacetylase (EC 3.5.1.108).
CE12	92	6.025	20.3846	1	18	0.000529781	0.0132214	TRUE	-14.3596	pectin acetylesterase (EC 3.1.1.-); rhamnogalacturonan acetylesterase (EC 3.1.1.-); acetyl xylan esterase (EC 3.1.1.72)
CE15	19	0.7	2.57692	0	0	0.0708096	0.117626	FALSE	-1.87692	4-O-methyl-glucuronoyl methylesterase (EC 3.1.1.-)
CE17	6	0.125	0.5	0	0	0.113653	0.17048	FALSE	-0.375	acetylmannan esterase (3.1.1.-)
CE19	34	2.55	7.30769	0	0	0.225251	0.284751	FALSE	-4.75769	Pectin methylesterase (EC 3.1.1.11);
CE2	21	1.075	1.69231	1	1	0.081115	0.129398	FALSE	-0.617308	acetyl xylan esterase (EC 3.1.1.72).
CE4	262	16.15	35.4231	10	19.5	0.0113973	0.0388282	TRUE	-19.2731	acetyl xylan esterase (EC 3.1.1.72); chitin deacetylase (EC 3.5.1.41); chitooligosaccharide deacetylase (EC 3.5.1.-); peptidoglycan GlcNAc deacetylase (EC 3.5.1.-); peptidoglycan N-acetylmuramic acid deacetylase (EC 3.5.1.-).
CE6	15	0.35	0.0769231	0	0	0.466011	0.468341	FALSE	0.273077	acetyl xylan esterase (EC 3.1.1.72).
CE7	85	7.25	16.9231	1	10.5	0.0268595	0.0580511	FALSE	-9.67308	acetyl xylan esterase (EC 3.1.1.72); cephalosporin-C deacetylase (EC 3.1.1.41).
CE8	80	5.075	11.1154	2	5.5	0.00908443	0.0349819	TRUE	-6.04038	pectin methylesterase (EC 3.1.1.11).
CE9	304	18.4	45.8462	6.5	35.5	0.0115948	0.0388425	TRUE	-27.4462	N-acetylglucosamine 6-phosphate deacetylase (EC 3.5.1.25); N-acetylglucosamine 6-phosphate deacetylase (EC 3.5.1.80)
GH0	264	11.15	12.8077	1	1.5	0.277414	0.326084	FALSE	-1.65769	Glycoside hydrolases not yet assigned to a family.
GH1	57	4.35	5.03846	0	3.5	0.243363	0.298268	FALSE	-0.688462	beta-glucosidase (EC 3.2.1.21); beta-galactosidase (EC 3.2.1.23); beta-mannosidase (EC 3.2.1.25); beta-glucuronidase (EC 3.2.1.31); beta-xylosidase (EC 3.2.1.37); beta-D-fucosidase (EC 3.2.1.38); phlorizin hydrolase (EC 3.2.1.62); exo-beta-1,4-glucanase (EC 3.2.1.74); 6-phospho-beta-galactosidase (EC 3.2.1.85); 6-phospho-beta-glucosidase (EC 3.2.1.86); strictosidine beta-glucosidase (EC 3.2.1.105…
GH10	46	2.6	7.88462	1	1	0.0132841	0.0423826	TRUE	-5.28462	endo-1,4-beta-xylanase (EC 3.2.1.8); endo-1,3-beta-xylanase (EC 3.2.1.32); tomatinase (EC 3.2.1.-); xylan endotransglycosylase (EC 2.4.2.-); endo-beta-1,4-glucanase (EC 3.2.1.4)
GH105	399	20.65	70.1538	6.5	32.5	0.0187622	0.0489767	TRUE	-49.5038	unsaturated rhamnogalacturonyl hydrolase (EC 3.2.1.172); d-4,5-unsaturated beta-glucuronyl hydrolase (EC 3.2.1.-); d-4,5-unsaturated alpha-galacturonidase (EC 3.2.1.-)
GH106	123	6.45	25.7692	1	17	0.00941106	0.0349819	TRUE	-19.3192	alpha-L-rhamnosidase (EC 3.2.1.40); rhamnogalacturonan alpha-L-rhamnohydrolase (EC 3.2.1.174)
GH108	39	3.175	6.73077	0	3	0.041034	0.0841615	FALSE	-3.55577	N-acetylmuramidase (EC 3.2.1.17)
GH109	333	19.1	55.9615	9	52.5	0.00113994	0.0163663	TRUE	-36.8615	alpha-N-acetylgalactosaminidase (EC 3.2.1.49)
GH110	119	3.875	12.1538	0	1	0.0199992	0.050884	FALSE	-8.27885	alpha-galactosidase (EC 3.2.1.22); alpha-1,3-galactosidase (EC 3.2.1.-)
GH112	37	8.075	9.30769	10	11	0.225251	0.284751	FALSE	-1.23269	lacto-N-biose phosphorylase or galacto-N-biose phosphorylase (EC 2.4.1.211); D-galactosyl-beta-1,4-L-rhamnose phosphorylase (EC 2.4.1.247); galacto-N-biose/lacto-N-biose phosphorylase (EC 2.4.1.-)
GH113	8	0.25	0.961538	0	0	0.0735149	0.120134	FALSE	-0.711538	beta-mannanase (EC 3.2.1.78)
GH115	143	5.025	20.6538	0	2	6.88505e-05	0.0132214	TRUE	-15.6288	xylan alpha-1,2-glucuronidase (3.2.1.131); alpha-(4-O-methyl)-glucuronidase (3.2.1.-)
GH116	16	0.275	1.96154	0	0	0.128157	0.188025	FALSE	-1.68654	beta-glucosidase (EC 3.2.1.21); beta-xylosidase (EC 3.2.1.37); acid beta-glucosidase/beta-glucosylceramidase (EC 3.2.1.45); beta-N-acetylglucosaminidase (EC 3.2.1.52)
GH117	18	0.975	2.84615	0	0	0.0699251	0.117125	FALSE	-1.87115	alpha-1,3-L-neoagarooligosaccharide hydrolase (EC 3.2.1.-); alpha-1,3-L-neoagarobiase / neoagarobiose hydrolase (EC 3.2.1.-)
GH120	22	0.425	1.46154	0	0	0.139481	0.197434	FALSE	-1.03654	beta-xylosidase (EC 3.2.1.37)
GH123	82	2.15	7.03846	0	0.5	0.0146868	0.0447281	TRUE	-4.88846	beta-N-acetylgalactosaminidase (EC 3.2.1.53); glycosphingolipid beta-N-acetylgalactosaminidase (EC 3.2.1.-)
GH125	134	8.2	19.4615	0	1	0.00401427	0.0237314	TRUE	-11.2615	exo-alpha-1,6-mannosidase (EC 3.2.1.-)
GH127	131	17.375	38.8077	9.5	36.5	0.00371298	0.0226154	TRUE	-21.4327	beta-L-arabinofuranosidase (EC 3.2.1.185); 3-C-carboxy-5-deoxy-L-xylose (aceric acid) hydrolase (EC 3.2.1.-)
GH13	165	13.125	29.5385	8.5	22	0.00186459	0.0197254	TRUE	-16.4135	alpha-amylase (EC 3.2.1.1); pullulanase (EC 3.2.1.41); cyclomaltodextrin glucanotransferase (EC 2.4.1.19); cyclomaltodextrinase (EC 3.2.1.54); trehalose-6-phosphate hydrolase (EC 3.2.1.93); oligo-alpha-glucosidase (EC 3.2.1.10); maltogenic amylase (EC 3.2.1.133); neopullulanase (EC 3.2.1.135); alpha-glucosidase (EC 3.2.1.20); maltotetraose-forming alpha-amylase (EC 3.2.1.60); isoamylase (EC 3.2.1…
GH13_14	83	3.6	12.8846	1	1	0.0178778	0.0485599	TRUE	-9.28462	[retaining] α-amylase (EC 3.2.1.1); α-glucosidase (EC 3.2.1.20); [retaining] pullulanase (EC 3.2.1.41); Isoamylase (EC 3.2.1.68);
GH13_18	22	1.55	2.15385	0	1	0.174045	0.23322	FALSE	-0.603846	[retaining] α-glucoside phosphorylase (EC 2.4.1.-); [retaining] sucrose 6(F)-phosphate phosphorylase (EC 2.4.1.329); Glucosylglycerate phosphorylase (EC 2.4.1.352); [retaining] glucosylglycerol phosphorylase (EC 2.4.1.359); [retaining] sucrose phosphorylase (EC 2.4.1.7);
GH13_3	7	0.15	0.384615	0	0	0.361548	0.392817	FALSE	-0.234615	α-1,4-glucan: phosphate α-maltosyltransferase (EC 2.4.99.16);
GH13_30	25	0	1.38462	0	0	0.299818	0.340471	FALSE	-1.38462	α-glucosidase (EC 3.2.1.20);
GH13_31	28	2.55	3.15385	0	0	0.361548	0.392817	FALSE	-0.603846	[retaining] α-transglucosidase / α-glucosyltransferase (EC 2.4.1.-); Oligosaccharide α-4-glucosyltransferase (EC 2.4.1.161); Palatinase (EC 3.2.1.-); [retaining] α-amylase (EC 3.2.1.1); [retaining] oligo-α-1,6-glucosidase (EC 3.2.1.10); α-glucosidase (EC 3.2.1.20); Glucodextranase (EC 3.2.1.70); [retaining] isomaltulose synthase / sucrose isomerase / sucrose glucosylmutase (EC 5.4.99.11);
GH13_32	6	0	0.461538	0	0	0.299818	0.340471	FALSE	-0.461538	[retaining] α-amylase (EC 3.2.1.1); [retaining] maltotriose-producing α-amylase (EC 3.2.1.116);
GH13_36	9	0.75	0.884615	0	0	0.268688	0.321466	FALSE	-0.134615	[retaining] α-amylase (EC 3.2.1.1);
GH13_38	174	6.3	20.3846	1	1	0.056155	0.102117	FALSE	-14.0846	α-glucosidase (EC 3.2.1.20);
GH13_39	9	1.95	2.11538	0	0	0.368949	0.398703	FALSE	-0.165385	[retaining] α-amylase (EC 3.2.1.1); [retaining] pullulanase (EC 3.2.1.41);
GH13_4	8	3.25	3.34615	6	5.5	0.414287	0.435977	FALSE	-0.0961538	[retaining] amylosucrase (EC 2.4.1.4); [retaining] sucrose α-glucosidase (EC 3.2.1.48);
GH13_44	13	1.125	1.34615	1	1	0.359093	0.392817	FALSE	-0.221154	α-glucosidase (EC 3.2.1.20);
GH13_5	104	4.1	6.38462	0	0	0.37391	0.401903	FALSE	-2.28462	[retaining] maltopentaose-producing α-amylase (EC 3.2.1.-); [retaining] α-amylase (EC 3.2.1.1); [retaining] maltotriose-producing α-amylase (EC 3.2.1.116); [retaining] maltohexaose-producing α-amylase (EC 3.2.1.98);
GH13_8	135	8.8	29.3077	1	27.5	0.000346514	0.0132214	TRUE	-20.5077	[retaining] α-1,4-glucan branching enzyme (EC 2.4.1.18); [retaining] α-amylase (EC 3.2.1.1);
GH130	265	19.45	44.2692	9.5	35	0.00141555	0.0172178	TRUE	-24.8192	beta-1,4-mannosylglucose phosphorylase (EC 2.4.1.281); beta-1,4-mannooligosaccharide phosphorylase (EC 2.4.1.319); beta-1,4-mannosyl-N-acetyl-glucosamine phosphorylase (EC 2.4.1.320); beta-1,2-mannobiose phosphorylase (EC 2.4.1.-); beta-1,2-oligomannan phosphorylase (EC 2.4.1.-); beta-1,2-mannosidase (EC 3.2.1.-)
GH133	103	12.175	31.8077	1	19.5	0.0055534	0.0279058	TRUE	-19.6327	amylo-alpha-1,6-glucosidase (EC 3.2.1.33);
GH136	23	1.7	7.42308	0	0.5	0.00587381	0.0281104	TRUE	-5.72308	lacto-N-biosidase (EC 3.2.1.140)
GH137	6	0	0.461538	0	0	0.299818	0.340471	FALSE	-0.461538	beta-L-arabinofuranosidase (EC 3.2.1.185)
GH138	42	5.125	9.15385	0	0	0.264377	0.318202	FALSE	-4.02885	alpha-galacturonidase (EC 3.2.1.-)
GH139	33	1.225	7.96154	0	0	0.00433728	0.0246871	TRUE	-6.73654	alpha-2-O-Me-L-fucosidase (EC 3.2.1.-)
GH140	75	5.475	18.2308	0	6.5	0.0440037	0.0867132	FALSE	-12.7558	apiosidase (EC 3.2.1.-)
GH141	63	3.225	12.5	0	0	0.0151819	0.0455457	TRUE	-9.275	alpha-L-fucosidase (EC 3.2.1.51); xylanase (EC 3.2.1.8)
GH144	139	5.725	21.7692	0	0	0.0440037	0.0867132	FALSE	-16.0442	endo-beta-1,2-glucanase (EC 3.2.1.71); beta-1,2-glucooligosaccharide sophorohydrolase (EC 3.2.1.-)
GH146	124	6.525	22	0	9.5	0.00876778	0.0349819	TRUE	-15.475	beta-L-arabinofuranosidase (EC 3.2.1.185)
GH147	11	0.15	0.653846	0	0	0.323006	0.358698	FALSE	-0.503846	beta-galactosidase (EC 3.2.1.23)
GH15	45	2.2	9.03846	0	0	0.00816338	0.0349819	TRUE	-6.83846	glucoamylase (EC 3.2.1.3); glucodextranase (EC 3.2.1.70); alpha,alpha-trehalase (EC 3.2.1.28); dextran dextrinase (EC 2.4.1.2)
GH154	79	2.25	7.80769	0	0	0.0293972	0.0621984	FALSE	-5.55769	beta-glucuronidase (3.2.1.31)
GH158	17	0.7	2.73077	0	0	0.135157	0.194047	FALSE	-2.03077	endo-beta-1,3-glucanase (EC 3.2.1.39)
GH16	11	0	0.423077	0	0	0.0947077	0.146433	FALSE	-0.423077	xyloglucan:xyloglucosyltransferase (EC 2.4.1.207); keratan-sulfate endo-1,4-beta-galactosidase (EC 3.2.1.103); endo-1,3-beta-glucanase / laminarinase (EC 3.2.1.39); endo-1,3(4)-beta-glucanase (EC 3.2.1.6); licheninase (EC 3.2.1.73); beta-agarase (EC 3.2.1.81); kappa;-carrageenase (EC 3.2.1.83); xyloglucanase (EC 3.2.1.151); endo-beta-1,3-galactanase (EC 3.2.1.181); [retaining] beta-porphyranase (…
GH16_3	297	9.425	29	0	11.5	0.00992024	0.0349819	TRUE	-19.575	[retaining] β-1,3-glucanase (EC 3.2.1.-); Endo-β-1,4-galactosidase (EC 3.2.1.-); Keratan-sulfate endo-β-1,4-galactosidase / keratanase (EC 3.2.1.103); Endo-β-1,3-glucanase / laminarinase (EC 3.2.1.39); Endo-β-1,3(4)-glucanase / lichenase-laminarinase (EC 3.2.1.6); Lichenase / endo-β-1,3-1,4-glucanase (EC 3.2.1.73);
GH163	30	0.3	0.423077	0	0	0.466011	0.468341	FALSE	-0.123077	endo-beta-N-acetylglucosaminidase cleaving GlcNAc-beta-1,2-Man (EC 3.2.1.-)
GH165	27	0.675	2.76923	0	0	0.0914309	0.142462	FALSE	-2.09423	beta-galactosidase (EC 3.2.1.23)
GH171	105	3.925	17.6923	0	4	0.00304655	0.0219749	TRUE	-13.7673	Peptidoglycan β-N-acetylmuramidase (EC 3.2.1.92);
GH18	231	10.15	19.5769	3	5.5	0.0491135	0.0922598	FALSE	-9.42692	chitinase (EC 3.2.1.14); lysozyme (EC 3.2.1.17); endo-beta-N-acetylglucosaminidase (EC 3.2.1.96); peptidoglycan hydrolase with endo-beta-N-acetylglucosaminidase specificity (EC 3.2.1.-); Nod factor hydrolase (EC 3.2.1.-); xylanase inhibitor; concanavalin B; narbonin
GH2	2310	117.8	325.846	69.5	166.5	0.00861311	0.0349819	TRUE	-208.046	beta-galactosidase (EC 3.2.1.23) ; beta-mannosidase (EC 3.2.1.25); beta-glucuronidase (EC 3.2.1.31); alpha-L-arabinofuranosidase (EC 3.2.1.55); mannosylglycoprotein endo-beta-mannosidase (EC 3.2.1.152); exo-beta-glucosaminidase (EC 3.2.1.165); alpha-L-arabinopyranosidase (EC 3.2.1.-); beta-galacturonidase (EC 3.2.1.-); beta-xylosidase (EC 3.2.1.37); beta-D-galactofuranosidase (EC 3.2.1.146);
GH20	1379	53.975	120.577	1	41	0.130926	0.190696	FALSE	-66.6019	beta-hexosaminidase (EC 3.2.1.52); lacto-N-biosidase (EC 3.2.1.140); beta-1,6-N-acetylglucosaminidase (EC 3.2.1.-); beta-6-SO3-N-acetylglucosaminidase (EC 3.2.1.-)
GH23	401	60.825	96.1923	50	97.5	0.0156912	0.0457093	TRUE	-35.3673	lysozyme type G (EC 3.2.1.17); peptidoglycan lyase (EC 4.2.2.n1) also known in the literature as peptidoglycan lytic transglycosylase; chitinase (EC 3.2.1.14)
GH24	247	50.825	64.2692	51	68	0.0511477	0.0951915	FALSE	-13.4442	lysozyme (EC 3.2.1.17)
GH25	92	8.075	15.2308	4.5	10	0.0170291	0.0482092	TRUE	-7.15577	lysozyme (EC 3.2.1.17)
GH26	66	3.15	7.53846	1	2	0.0477936	0.0914906	FALSE	-4.38846	beta-mannanase (EC 3.2.1.78); exo-beta-1,4-mannobiohydrolase (EC 3.2.1.100); beta-1,3-xylanase (EC 3.2.1.32); lichenase / endo-beta-1,3-1,4-glucanase (EC 3.2.1.73); mannobiose-producing exo-beta-mannanase (EC 3.2.1.-)
GH27	125	4.2	5.11538	0	0.5	0.429691	0.44557	FALSE	-0.915385	alpha-galactosidase (EC 3.2.1.22); alpha-N-acetylgalactosaminidase (EC 3.2.1.49); isomalto-dextranase (EC 3.2.1.94); beta-L-arabinopyranosidase (EC 3.2.1.88); galactan:galactan galactosyltransferase (EC 2.4.1.-)
GH28	484	29.3	104	6	64	0.00206931	0.0202208	TRUE	-74.7	polygalacturonase (EC 3.2.1.15); alpha-L-rhamnosidase (EC 3.2.1.40); exo-polygalacturonase (EC 3.2.1.67); exo-polygalacturonosidase (EC 3.2.1.82); rhamnogalacturonase (EC 3.2.1.171); rhamnogalacturonan alpha-1,2-galacturonohydrolase (EC 3.2.1.173); endo-xylogalacturonan hydrolase (EC 3.2.1.-)
GH29	610	23.65	81.3077	2	50	0.0097479	0.0349819	TRUE	-57.6577	alpha-L-fucosidase (EC 3.2.1.51); alpha-1,3/1,4-L-fucosidase (EC 3.2.1.111)
GH3	839	39.55	121.462	19.5	37.5	0.0117952	0.0388661	TRUE	-81.9115	beta-glucosidase (EC 3.2.1.21); xylan 1,4-beta-xylosidase (EC 3.2.1.37); beta-glucosylceramidase (EC 3.2.1.45); beta-N-acetylhexosaminidase (EC 3.2.1.52); alpha-L-arabinofuranosidase (EC 3.2.1.55); glucan 1,3-beta-glucosidase (EC 3.2.1.58); glucan 1,4-beta-glucosidase (EC 3.2.1.74); isoprimeverose-producing oligoxyloglucan hydrolase (EC 3.2.1.120); coniferin beta-glucosidase (EC 3.2.1.126); exo-1…
GH30_2	37	0.525	2.80769	0	0	0.0233975	0.054685	FALSE	-2.28269	Xylan β-1,4-xylosidase (EC 3.2.1.37);
GH30_3	34	1.2	3.30769	1	1	0.107463	0.162407	FALSE	-2.10769	β-1,6-glucosidase (EC 3.2.1.-); Endo-β-1,6-glucanase (EC 3.2.1.75);
GH30_4	60	2.575	17.5	2	13.5	0.00992024	0.0349819	TRUE	-14.925	β-D-fucosidase (EC 3.2.1.38);
GH30_6	6	0.15	1.38462	0	0	0.0801338	0.128855	FALSE	-1.23462	β-glucosidase (EC 3.2.1.21);
GH31	381	20.05	48.4615	13.5	19.5	0.020319	0.0510515	FALSE	-28.4115	alpha-glucosidase (EC 3.2.1.20); alpha-galactosidase (EC 3.2.1.22); alpha-mannosidase (EC 3.2.1.24); alpha-1,3-glucosidase (EC 3.2.1.84); sucrase-isomaltase (EC 3.2.1.48) (EC 3.2.1.10); alpha-xylosidase (EC 3.2.1.177); alpha-glucan lyase (EC 4.2.2.13); isomaltosyltransferase (EC 2.4.1.-); oligosaccharide alpha-1,4-glucosyltransferase (EC 2.4.1.161); sulfoquinovosidase (EC 3.2.1.-)
GH32	160	10.8	19.2308	8	15.5	0.0146868	0.0447281	TRUE	-8.43077	invertase (EC 3.2.1.26); endo-inulinase (EC 3.2.1.7); beta-2,6-fructan 6-levanbiohydrolase (EC 3.2.1.64); endo-levanase (EC 3.2.1.65); exo-inulinase (EC 3.2.1.80); fructan beta-(2,1)-fructosidase/1-exohydrolase (EC 3.2.1.153); fructan beta-(2,6)-fructosidase/6-exohydrolase (EC 3.2.1.154); sucrose:sucrose 1-fructosyltransferase (EC 2.4.1.99); fructan:fructan 1-fructosyltransferase (EC 2.4.1.100); …
GH33	290	9.9	25.7308	0	5	0.0491135	0.0922598	FALSE	-15.8308	sialidase or neuraminidase (EC 3.2.1.18); trans-sialidase (EC 2.4.1.-); anhydrosialidase (EC 4.2.2.15); Kdo hydrolase (EC 3.2.1.-); 2-keto-3-deoxynononic acid hydrolase / KDNase (EC 3.2.1.-)
GH35	112	2.425	5.73077	0	1	0.0213047	0.0522224	FALSE	-3.30577	beta-galactosidase (EC 3.2.1.23); exo-beta-glucosaminidase (EC 3.2.1.165); exo-beta-1,4-galactanase (EC 3.2.1.-); beta-1,3-galactosidase (EC 3.2.1.-)
GH36	375	19.2	43.8846	9.5	25	0.00892488	0.0349819	TRUE	-24.6846	alpha-galactosidase (EC 3.2.1.22); alpha-N-acetylgalactosaminidase (EC 3.2.1.49); stachyose synthase (EC 2.4.1.67); raffinose synthase (EC 2.4.1.82)
GH38	55	1.9	3.19231	0	0	0.0465023	0.0907472	FALSE	-1.29231	alpha-mannosidase (EC 3.2.1.24); mannosyl-oligosaccharide alpha-1,2-mannosidase (EC 3.2.1.113); mannosyl-oligosaccharide alpha-1,3-1,6-mannosidase (EC 3.2.1.114); alpha-2-O-mannosylglycerate hydrolase (EC 3.2.1.170); mannosyl-oligosaccharide alpha-1,3-mannosidase (EC 3.2.1.-)
GH4	12	0.95	0.615385	0	0	0.273034	0.324733	FALSE	0.334615	maltose-6-phosphate glucosidase (EC 3.2.1.122); alpha-glucosidase (EC 3.2.1.20); alpha-galactosidase (EC 3.2.1.22); 6-phospho-beta-glucosidase (EC 3.2.1.86); alpha-glucuronidase (EC 3.2.1.139); alpha-galacturonase (EC 3.2.1.67); palatinase (EC 3.2.1.-)
GH42	70	4.7	14.5	0	16	0.000730419	0.0132214	TRUE	-9.8	beta-galactosidase (EC 3.2.1.23); alpha-L-arabinopyranosidase (EC 3.2.1.-)
GH43	26	0.7	2.15385	0	0	0.0599626	0.106659	FALSE	-1.45385	beta-xylosidase (EC 3.2.1.37); alpha-L-arabinofuranosidase (EC 3.2.1.55); xylanase (EC 3.2.1.8); alpha-1,2-L-arabinofuranosidase (EC 3.2.1.-); exo-alpha-1,5-L-arabinofuranosidase (EC 3.2.1.-); [inverting] exo-alpha-1,5-L-arabinanase (EC 3.2.1.-); beta-1,3-xylosidase (EC 3.2.1.-); [inverting] exo-alpha-1,5-L-arabinanase (EC 3.2.1.-); [inverting] endo-alpha-1,5-L-arabinanase (EC 3.2.1.99); exo-beta…
GH43_1	42	3.425	10.0769	1	5	0.00343213	0.0222535	TRUE	-6.65192	Xylan β-1,4-xylosidase (EC 3.2.1.37); α-L-arabinofuranosidase (EC 3.2.1.55);
GH43_10	202	15.9	41.5385	10	20.5	0.00534851	0.0279058	TRUE	-25.6385	Xylan β-1,4-xylosidase (EC 3.2.1.37); α-L-arabinofuranosidase (EC 3.2.1.55);
GH43_11	27	0.525	2.46154	0	2	0.00317051	0.0219749	TRUE	-1.93654	Xylan β-1,4-xylosidase (EC 3.2.1.37); α-L-arabinofuranosidase (EC 3.2.1.55); β-1,3-xylosidase (EC 3.2.1.72);
GH43_12	101	6.6	16.2692	1	13	0.00495879	0.0269383	TRUE	-9.66923	Xylan β-1,4-xylosidase (EC 3.2.1.37); α-L-arabinofuranosidase (EC 3.2.1.55); β-1,3-xylosidase (EC 3.2.1.72);
GH43_16	6	0.25	0.5	0	0	0.191417	0.249837	FALSE	-0.25	Xylan β-1,4-xylosidase (EC 3.2.1.37); α-L-arabinofuranosidase (EC 3.2.1.55); Endo-β-1,4-xylanase (EC 3.2.1.8);
GH43_17	24	1.9	9.19231	0	8.5	0.00211262	0.0202208	TRUE	-7.29231	α-L-arabinofuranosidase (EC 3.2.1.55); Endo-β-1,4-xylanase (EC 3.2.1.8);
GH43_18	36	1.75	8	0	0	0.00680979	0.0318318	TRUE	-6.25	α-L-arabinofuranosidase (EC 3.2.1.55);
GH43_19	30	0.425	0.653846	0	0	0.174045	0.23322	FALSE	-0.228846	α-L-arabinofuranosidase (EC 3.2.1.55);
GH43_2	15	0.15	0.692308	0	0	0.235218	0.291844	FALSE	-0.542308	Xylan β-1,4-xylosidase (EC 3.2.1.37); α-L-arabinofuranosidase (EC 3.2.1.55);
GH43_22	14	0.6	1	0	0	0.421974	0.441754	FALSE	-0.4	α-1,3-L-arabinofuranosidase (EC 3.2.1.-); Exo-α-1,5-L-arabinofuranosidase (EC 3.2.1.-); Xylan β-1,4-xylosidase (EC 3.2.1.37); α-L-arabinofuranosidase (EC 3.2.1.55); [inverting] endo-α-1,5-L-arabinanase (EC 3.2.1.99);
GH43_24	168	13.3	28.1154	13	17	0.0230372	0.0544761	FALSE	-14.8154	Exo-β-1,3-galactanase (EC 3.2.1.145);
GH43_26	41	0.5	1.53846	0	0	0.313641	0.35219	FALSE	-1.03846	Exo-α-1,5-L-arabinofuranosidase (EC 3.2.1.-); α-L-arabinofuranosidase (EC 3.2.1.55);
GH43_27	7	0	0.5	0	0	0.299818	0.340471	FALSE	-0.5	α-1,2-L-arabinofuranosidase (EC 3.2.1.-); α-1,3-L-arabinofuranosidase (EC 3.2.1.-); Xylan β-1,4-xylosidase (EC 3.2.1.37); α-L-arabinofuranosidase (EC 3.2.1.55);
GH43_28	74	2	7.30769	0	0	0.0969398	0.14874	FALSE	-5.30769	α-1,2-L-arabinofuranosidase (EC 3.2.1.-); α-1,3-L-arabinofuranosidase (EC 3.2.1.-); Exo-1,4-β-xylosidase (EC 3.2.1.-);
GH43_29	30	0.875	3.84615	0	1	0.00154189	0.0172178	TRUE	-2.97115	α-1,2-L-arabinofuranosidase (EC 3.2.1.-); α-1,3-L-arabinofuranosidase (EC 3.2.1.-); Xylan β-1,4-xylosidase (EC 3.2.1.37); α-L-arabinofuranosidase (EC 3.2.1.55);
GH43_3	62	2.325	7.07692	0	0	0.0245073	0.0566202	FALSE	-4.75192	β-D-galactofuranosidase (EC 3.2.1.146);
GH43_31	57	3.175	17.6923	0	0	0.0181686	0.0486917	TRUE	-14.5173	β-D-galactofuranosidase (EC 3.2.1.146);
GH43_33	21	0.65	2.42308	0	0	0.0416146	0.0844902	FALSE	-1.77308	α-L-arabinofuranosidase (EC 3.2.1.55);
GH43_34	68	3.05	10.1538	0	10	0.000799453	0.0132214	TRUE	-7.10385	α-1,4-L-arabinofuranosidase (EC 3.2.1.-); β-D-galactofuranosidase (EC 3.2.1.146); α-L-arabinofuranosidase (EC 3.2.1.55);
GH43_35	23	1.075	4.19231	0	1	0.000153777	0.0132214	TRUE	-3.11731	Xylan β-1,4-xylosidase (EC 3.2.1.37); α-L-arabinofuranosidase (EC 3.2.1.55); Endo-β-1,4-xylanase (EC 3.2.1.8);
GH43_4	49	7.25	18.1923	0	18	0.000781653	0.0132214	TRUE	-10.9423	Exo-α-1,5-L-arabinofuranosidase (EC 3.2.1.-); [inverting] endo-α-1,5-L-arabinanase (EC 3.2.1.99);
GH43_8	18	0.35	0.576923	0	0	0.332485	0.367195	FALSE	-0.226923	β-D-galactofuranosidase (EC 3.2.1.146);
GH43_9	13	0.9	3.80769	0	0	0.0216421	0.0524103	FALSE	-2.90769	α-L-arabinofuranosidase (EC 3.2.1.55);
GH5	13	0.25	0.461538	0	0	0.175735	0.233926	FALSE	-0.211538	endo-beta-1,4-glucanase / cellulase (EC 3.2.1.4); endo-beta-1,4-xylanase (EC 3.2.1.8); beta-glucosidase (EC 3.2.1.21); beta-mannosidase (EC 3.2.1.25); beta-glucosylceramidase (EC 3.2.1.45); glucan beta-1,3-glucosidase (EC 3.2.1.58); licheninase (EC 3.2.1.73); exo-beta-1,4-glucanase / cellodextrinase (EC 3.2.1.74); glucan endo-1,6-beta-glucosidase (EC 3.2.1.75); mannan endo-beta-1,4-mannosidase (E…
GH5_13	14	0.225	0	0	0	0.432269	0.44557	FALSE	0.225	β-D-galactofuranosidase (EC 3.2.1.146); α-L-arabinofuranosidase (EC 3.2.1.55);
GH5_2	38	2.875	6.11538	0	5.5	0.0196836	0.0507232	FALSE	-3.24038	Chitosanase (EC 3.2.1.132); Endo-β-1,4-glucanase (EC 3.2.1.4); Lichenase / endo-β-1,3-1,4-glucanase (EC 3.2.1.73); Endo-β-1,4-xylanase (EC 3.2.1.8);
GH5_21	12	0.375	0.807692	0	0	0.124079	0.183382	FALSE	-0.432692	Endo-β-1,4-xylanase (EC 3.2.1.8);
GH5_37	5	0.175	0.423077	0	0	0.0871936	0.136921	FALSE	-0.248077	Endo-β-1,4-glucanase (EC 3.2.1.4); Endo-β-1,3(4)-glucanase / lichenase-laminarinase (EC 3.2.1.6); Lichenase / endo-β-1,3-1,4-glucanase (EC 3.2.1.73); Exo-β-1,4-glucanase / cellodextrinase (EC 3.2.1.74); Cellobiohydrolase (EC 3.2.1.91);
GH5_4	49	9	9.65385	11	13	0.0206432	0.0512257	FALSE	-0.653846	Glucomannan-specific endo-β-1,4-glucanase (EC 3.2.1.-); Oligoxyloglucan reducing-end-specific cellobiohydrolase (EC 3.2.1.150); Xyloglucan-specific endo-β-1,4-glucanase / endo-xyloglucanase (EC 3.2.1.151); Endo-β-1,4-glucanase (EC 3.2.1.4); Endo-β-1,3(4)-glucanase / lichenase-laminarinase (EC 3.2.1.6); Lichenase / endo-β-1,3-1,4-glucanase (EC 3.2.1.73); Endo-β-1,4-mannanase (EC 3.2.1.78); Endo-β-…
GH5_44	21	0	1.03846	0	0	0.299818	0.340471	FALSE	-1.03846	β-galactosidase (EC 3.2.1.23); Exo-β-1,3-glucanase (EC 3.2.1.58);
GH5_46	13	0.7	4.15385	0	0	0.0230372	0.0544761	FALSE	-3.45385	Endo-β-1,4-glucanase (EC 3.2.1.4); Endo-β-1,6-glucanase (EC 3.2.1.75);
GH5_5	26	0.175	0	0	0	0.432269	0.44557	FALSE	0.175	Endo-β-1,4-glucanase (EC 3.2.1.4);
GH5_7	21	1.65	4.88462	1	1	0.148408	0.202925	FALSE	-3.23462	β-mannosidase (EC 3.2.1.25); Endo-β-1,4-mannanase (EC 3.2.1.78);
GH50	40	0.625	0.423077	0	0	0.196829	0.255243	FALSE	0.201923	beta-agarase (EC 3.2.1.81).
GH51	256	23.225	54.7308	9	58.5	0.000855115	0.0132214	TRUE	-31.5058	endoglucanase (EC 3.2.1.4); endo-beta-1,4-xylanase (EC 3.2.1.8); beta-xylosidase (EC 3.2.1.37); alpha-L-arabinofuranosidase (EC 3.2.1.55); lichenase / endo-beta-1,3-1,4-glucanase (EC 3.2.1.73)
GH53	45	3.825	9.80769	0.5	7.5	0.000594707	0.0132214	TRUE	-5.98269	endo-beta-1,4-galactanase (EC 3.2.1.89).
GH55	20	1.4	5.57692	0	0	0.0607478	0.107108	FALSE	-4.17692	exo-beta-1,3-glucanase (EC 3.2.1.58); endo-beta-1,3-glucanase (EC 3.2.1.39)
GH57	203	14.225	30.6923	12	32	0.00587381	0.0281104	TRUE	-16.4673	alpha-amylase (EC 3.2.1.1); alpha-galactosidase (EC 3.2.1.22); amylopullulanase (EC 3.2.1.41); cyclomaltodextrinase (EC 3.2.1.54); branching enzyme (EC 2.4.1.18); 4-alpha-glucanotransferase (EC 2.4.1.25)
GH63	118	8.2	23.8077	0	9	0.0144445	0.0447281	TRUE	-15.6077	processing alpha-glucosidase (EC 3.2.1.106); alpha-1,3-glucosidase (EC 3.2.1.84); alpha-glucosidase (EC 3.2.1.20); mannosylglycerate alpha-mannosidase / mannosylglycerate hydrolase (EC 3.2.1.170); glucosylglycerate hydrolase (EC 3.2.1.208)
GH65	21	1.025	4.76923	0	0	0.0187622	0.0489767	TRUE	-3.74423	alpha,alpha-trehalase (EC 3.2.1.28); maltose phosphorylase (EC 2.4.1.8); trehalose phosphorylase (EC 2.4.1.64); kojibiose phosphorylase (EC 2.4.1.230); trehalose-6-phosphate phosphorylase (EC 2.4.1.216); nigerose phosphorylase (EC 2.4.1.279); 3-O-alpha-glucopyranosyl-L-rhamnose phosphorylase (EC 2.4.1.282); 2-O-alpha-glucopyranosylglycerol: phosphate beta-glucosyltransferase (EC 2.4.1.-); alpha-g…
GH66	27	1.5	3.07692	0	0	0.229209	0.287943	FALSE	-1.57692	cycloisomaltooligosaccharide glucanotransferase (EC 2.4.1.248); dextranase (EC 3.2.1.11).
GH67	37	1.7	5.5	1	1	0.017591	0.0484354	TRUE	-3.8	alpha-glucuronidase (EC 3.2.1.139); xylan alpha-1,2-glucuronidase (EC 3.2.1.131)
GH73	95	10.25	20.2308	6.5	18.5	0.00317051	0.0219749	TRUE	-9.98077	lysozyme (EC 3.2.1.17); mannosyl-glycoprotein endo-beta-N-acetylglucosaminidase (EC 3.2.1.96); peptidoglycan hydrolase with endo-beta-N-acetylglucosaminidase specificity (EC 3.2.1.-)
GH74	13	0.55	2.42308	0	0	0.0569008	0.102117	FALSE	-1.87308	endoglucanase (EC 3.2.1.4); oligoxyloglucan reducing end-specific cellobiohydrolase (EC 3.2.1.150); xyloglucanase (EC 3.2.1.151)
GH76	120	3.15	5.57692	0	0	0.0631519	0.108492	FALSE	-2.42692	alpha-1,6-mannanase (EC 3.2.1.101); alpha-glucosidase (EC 3.2.1.20)
GH77	161	7.525	12.2692	4	3.5	0.235218	0.291844	FALSE	-4.74423	amylomaltase or 4-alpha-glucanotransferase (EC 2.4.1.25)
GH78	238	11.05	29.2692	1	12.5	0.0154348	0.0456233	TRUE	-18.2192	alpha-L-rhamnosidase (EC 3.2.1.40); rhamnogalacturonan alpha-L-rhamnohydrolase (EC 3.2.1.174); L-Rhap-alpha-1,3-D-Apif -specific alpha-1,3-L-rhamnosidase (EC 3.2.1.-)
GH8	28	1.8	3.53846	0	2.5	0.0631519	0.108492	FALSE	-1.73846	chitosanase (EC 3.2.1.132); cellulase (EC 3.2.1.4); licheninase (EC 3.2.1.73); endo-1,4-beta-xylanase (EC 3.2.1.8); reducing-end-xylose releasing exo-oligoxylanase (EC 3.2.1.156)
GH84	171	5.55	17.0769	0	1	0.0097479	0.0349819	TRUE	-11.5269	N-acetyl beta-glucosaminidase (EC 3.2.1.52); hyaluronidase (EC 3.2.1.35); [protein]-3-O-(GlcNAc)-L-Ser/Thr beta-N-acetylglucosaminidase (EC 3.2.1.169)
GH88	229	11.375	39	0	9	0.00129872	0.0172178	TRUE	-27.625	d-4,5-unsaturated beta-glucuronyl hydrolase (EC 3.2.1.-)
GH89	230	13.55	22.5769	0	2	0.103868	0.158162	FALSE	-9.02692	alpha-N-acetylglucosaminidase (EC 3.2.1.50)
GH9	16	0.625	2.19231	0	0	0.136588	0.19471	FALSE	-1.56731	endoglucanase (EC 3.2.1.4); endo-beta-1,3(4)-glucanase / lichenase-laminarinase (EC 3.2.1.6); beta-glucosidase (EC 3.2.1.21); lichenase / endo-beta-1,3-1,4-glucanase (EC 3.2.1.73); exo-beta-1,4-glucanase / cellodextrinase (EC 3.2.1.74); cellobiohydrolase (EC 3.2.1.91); xyloglucan-specific endo-beta-1,4-glucanase / endo-xyloglucanase (EC 3.2.1.151); exo-beta-glucosaminidase (EC 3.2.1.165)
GH91	27	0	0.961538	0	0	0.396483	0.419437	FALSE	-0.961538	inulin lyase [DFA-I-forming] (EC 4.2.2.17); inulin lyase [DFA-III-forming] (EC 4.2.2.18); difructofuranose 1,2':2,3' dianhydride hydrolase [DFA-IIIase] (EC 3.2.1.-)
GH92	825	44.775	125.077	1	114.5	0.000354906	0.0132214	TRUE	-80.3019	mannosyl-oligosaccharide alpha-1,2-mannosidase (EC 3.2.1.113); mannosyl-oligosaccharide alpha-1,3-mannosidase (EC 3.2.1.-); mannosyl-oligosaccharide alpha-1,6-mannosidase (EC 3.2.1.-); alpha-mannosidase (EC 3.2.1.24); alpha-1,2-mannosidase (EC 3.2.1.-); alpha-1,3-mannosidase (EC 3.2.1.-); alpha-1,4-mannosidase (EC 3.2.1.-); mannosyl-1-phosphodiester alpha-1,P-mannosidase (EC 3.2.1.-)
GH94	75	11.6	20.2308	8	22	0.00336496	0.0222535	TRUE	-8.63077	cellobiose phosphorylase (EC 2.4.1.20); laminaribiose phosphorylase (EC 2.4.1.31); cellodextrin phosphorylase (EC 2.4.1.49); chitobiose phosphorylase (EC 2.4.1.-); cyclic beta-1,2-glucan synthase (EC 2.4.1.-); cellobionic acid phosphorylase (EC 2.4.1.321); beta-1,2-oligoglucan phosphorylase (EC 2.4.1.-)
GH95	378	19.325	48	2	35	0.0055534	0.0279058	TRUE	-28.675	alpha-L-fucosidase (EC 3.2.1.51); alpha-1,2-L-fucosidase (EC 3.2.1.63); alpha-L-galactosidase (EC 3.2.1.-)
GH97	583	36.575	95.8077	12	63.5	0.0100952	0.0349852	TRUE	-59.2327	glucoamylase (EC 3.2.1.3); alpha-glucosidase (EC 3.2.1.20); alpha-galactosidase (EC 3.2.1.22)
GH99	5	0	0	0	0	0.5	0.5	FALSE	0	glycoprotein endo-alpha-1,2-mannosidase (EC 3.2.1.130); mannan endo-1,2-alpha-mannanase (3.2.1.-)
GT0	593	26.7	57.3462	18	25	0.0647953	0.110372	FALSE	-30.6462	Glycosyltransferases not yet assigned to a family
GT1	47	1.925	10.8462	0	13.5	0.000567902	0.0132214	TRUE	-8.92115	UDP-glucuronosyltransferase (EC 2.4.1.17); zeatin O-beta-xylosyltransferase (EC 2.4.2.40); 2-hydroxyacylsphingosine 1-beta-galactosyltransferase (EC 2.4.1.45); N-acylsphingosine galactosyltransferase (EC 2.4.1.47); flavonol 3-O-glucosyltransferase (EC 2.4.1.91); anthocyanidin 3-O-glucosyltransferase (EC 2.4.1.115); sinapate 1-glucosyltransferase (EC 2.4.1.120); indole-3-acetate beta-glucosyltrans…
GT10	128	7.2	3.96154	0	0	0.309003	0.348931	FALSE	3.23846	galactoside alpha-1,3/1,4-L-fucosyltransferase (EC 2.4.1.65); galactoside alpha-1,3-L-fucosyltransferase (EC 2.4.1.152); glycoprotein alpha-1,3-L-fucosyltransferase (EC 2.4.1.214)
GT101	9	0.125	0.307692	0	0	0.213613	0.273479	FALSE	-0.182692	glucosyltransferase (EC 2.4.1.-)
GT11	174	0.875	16.4231	0	0	0.00442157	0.0246871	TRUE	-15.5481	GDP-L-Fuc: galactoside alpha-1,2-L-fucosyltransferase (EC 2.4.1.69); GDP-L-Fuc: beta-LacNac alpha-1,3-L-fucosyltransferase (EC 2.4.1.-)
GT111	29	1.775	5.96154	0	0	0.0316613	0.0662909	FALSE	-4.18654	UDP-Galf: β-1,3-galactofuranosyltransferase (EC 2.4.1.-)
GT113	13	1.05	1.30769	0	0	0.393956	0.419437	FALSE	-0.257692	Hexosyltransferases (EC 2.4.1.-); [inverting] UDP-Galf: [LPS/O-antigen] α-glucoside β-1,6-galactofuranosyltransferase (EC 2.4.1.-);
GT14	31	2.2	8.11538	1	1	0.056155	0.102117	FALSE	-5.91538	beta-1,3-galactosyl-O-glycosyl-glycoprotein beta-1,6-N-acetylglucosaminyltransferase (EC 2.4.1.102); N-acetyllactosaminide beta-1,6-N-acetylglucosaminyltransferase (EC 2.4.1.150); protein O-beta-xylosyltransferase (EC 2.4.2.26); UDP-GlcA:arabinogalactan beta-glucuronosyltransferase (EC 2.4.1.-)
GT19	160	7.9	22.5	1	14.5	0.00941106	0.0349819	TRUE	-14.6	lipid-A-disaccharide synthase (EC 2.4.1.182).
GT2	2988	163.75	371.769	71	257	0.00292698	0.0219749	TRUE	-208.019	cellulose synthase (EC 2.4.1.12); chitin synthase (EC 2.4.1.16); dolichyl-phosphate beta-D-mannosyltransferase (EC 2.4.1.83); dolichyl-phosphate beta-glucosyltransferase (EC 2.4.1.117); N-acetylglucosaminyltransferase (EC 2.4.1.-); N-acetylgalactosaminyltransferase (EC 2.4.1.-); hyaluronan synthase (EC 2.4.1.212); chitin oligosaccharide synthase (EC 2.4.1.-); beta-1,3-glucan synthase (EC 2.4.1.34…
GT20	47	1.675	8.30769	0	0	0.012843	0.0416361	TRUE	-6.63269	alpha,alpha-trehalose-phosphate synthase [UDP-forming] (EC 2.4.1.15); Glucosylglycerol-phosphate synthase (EC 2.4.1.213); trehalose-6-P phosphatase (EC 3.1.3.12); [retaining] GDP-valeniol: validamine 7-phosphate valeniolyltransferase (EC 2.-.-.-)
GT26	174	7	14.3462	1	5	0.0631519	0.108492	FALSE	-7.34615	UDP-ManNAcA: beta-N-acetyl mannosaminuronyltransferase (EC 2.4.1.-); UDP-ManNAc: beta-N-acetyl-mannosaminyltransferase (EC 2.4.1.-); UDP-Glc: beta-1,4-glucosyltransferase (EC 2.4.1.-); beta-1,4-galactosyltransferase (EC 2.4.1.-)
GT28	308	18.45	37.6538	14	28	0.0159514	0.0458032	TRUE	-19.2038	1,2-diacylglycerol 3-beta-galactosyltransferase (EC 2.4.1.46); 1,2-diacylglycerol 3-beta-glucosyltransferase (EC 2.4.1.157); UDP-GlcNAc: Und-PP-MurAc-pentapeptide beta-N-acetylglucosaminyltransferase (EC 2.4.1.227); digalactosyldiacylglycerol synthase (EC 2.4.1.241)
GT3	95	7.325	24.6538	1	21.5	0.00371298	0.0226154	TRUE	-17.3288	glycogen synthase (EC 2.4.1.11).
GT30	188	8.175	26.9615	1	19	0.00239023	0.0217591	TRUE	-18.7865	CMP-beta-KDO: alpha-3-deoxy-D-manno-octulosonic-acid (KDO) transferase (EC 2.4.99.-).
GT32	142	0.95	7.46154	0	0	0.169035	0.229567	FALSE	-6.51154	alpha-1,6-mannosyltransferase (EC 2.4.1.-); alpha-1,4-N-acetylglucosaminyltransferase (EC 2.4.1.-); alpha-1,4-N-acetylgalactosaminyltransferase (EC 2.4.1.-); GDP-Man: inositol-phosphorylceramide transferase (EC 2.4.1.-); UDP-Gal: beta-galactoside alpha-1,4-galactosyltransferase (EC 2.4.1.-); UDP-Gal: lactose/N-acetyl-lactosamine alpha-1,4-galactosyltransferase (EC 2.4.1.-); UDP-Glc: protein alpha…
GT35	372	56.425	88.9231	52.5	82.5	0.0173081	0.0483185	TRUE	-32.4981	glycogen or starch phosphorylase (EC 2.4.1.1).
GT4	1792	107.45	165.808	46.5	107.5	0.0256608	0.0566793	FALSE	-58.3577	sucrose synthase (EC 2.4.1.13); sucrose-phosphate synthase (EC 2.4.1.14); alpha-glucosyltransferase (EC 2.4.1.52); lipopolysaccharide N-acetylglucosaminyltransferase (EC 2.4.1.56); phosphatidylinositol alpha-mannosyltransferase (EC 2.4.1.57); GDP-Man: Man1GlcNAc2-PP-dolichol alpha-1,3-mannosyltransferase (EC 2.4.1.132); GDP-Man: Man3GlcNAc2-PP-dolichol/Man4GlcNAc2-PP-dolichol alpha-1,2-mannosyltr…
GT5	165	16.125	36.6154	11	29	0.000747143	0.0132214	TRUE	-20.4904	UDP-Glc: glycogen glucosyltransferase (EC 2.4.1.11); ADP-Glc: starch glucosyltransferase (EC 2.4.1.21); NDP-Glc: starch glucosyltransferase (EC 2.4.1.242); UDP-Glc: alpha-1,3-glucan synthase (EC 2.4.1.183) UDP-Glc: alpha-1,4-glucan synthase (EC 2.4.1.-)
GT51	532	19.725	47.7692	14.5	26	0.0569008	0.102117	FALSE	-28.0442	murein polymerase (EC 2.4.1.129).
GT6	15	1.8	0.115385	0	0	0.211708	0.272777	FALSE	1.68462	alpha-1,3-galactosyltransferase (EC 2.4.1.87); alpha-1,3 N-acetylgalactosaminyltransferase (EC 2.4.1.40); alpha-galactosyltransferase (EC 2.4.1.37); globoside alpha-N-acetylgalactosaminyltransferase (EC 2.4.1.88).
GT8	239	12.125	10.6538	1	0	0.0256608	0.0566793	FALSE	1.47115	lipopolysaccharide alpha-1,3-galactosyltransferase (EC 2.4.1.44); UDP-Glc: (glucosyl)lipopolysaccharide alpha-1,2-glucosyltransferase (EC 2.4.1.-); lipopolysaccharide glucosyltransferase 1 (EC 2.4.1.58); glycogenin glucosyltransferase (EC 2.4.1.186); inositol 1-alpha-galactosyltransferase (galactinol synthase) (EC 2.4.1.123); homogalacturonan alpha-1,4-galacturonosyltransferase (EC 2.4.1.43); UDP…
GT83	8	0	0.269231	0	0	0.299818	0.340471	FALSE	-0.269231	undecaprenyl phosphate-alpha-L-Ara4N: 4-amino-4-deoxy-beta-L-arabinosyltransferase (EC 2.4.2.43); dodecaprenyl phosphate-beta-galacturonic acid: lipopolysaccharide core alpha-galacturonosyl transferase (EC 2.4.1.-)
GT9	180	5.95	19.6538	1	1	0.0735149	0.120134	FALSE	-13.7038	lipopolysaccharide N-acetylglucosaminyltransferase (EC 2.4.1.56); heptosyltransferase (EC 2.4.-.-).
PL1_2	152	6.125	22.7692	1	9.5	0.0248868	0.0566793	FALSE	-16.6442	Pectate lyase (EC 4.2.2.2);
PL10_1	22	0.35	0.423077	0	0	0.255862	0.311687	FALSE	-0.0730769	Pectate lyase (EC 4.2.2.2);
PL10_2	30	1.5	9.15385	0	0	0.00732541	0.0334638	TRUE	-7.65385	Pectate lyase (EC 4.2.2.2);
PL11	19	1.6	5.03846	0	0	0.0268595	0.0580511	FALSE	-3.43846	rhamnogalacturonan endolyase (EC 4.2.2.23); rhamnogalacturonan exolyase (EC 4.2.2.24)
PL11_1	57	4.375	13.8462	0	17	0.00286879	0.0219749	TRUE	-9.47115	Rhamnogalacturonan endolyase (EC 4.2.2.23); Rhamnogalacturonan exolyase (EC 4.2.2.24);
PL12_2	30	1.05	3.26923	0	0	0.0440037	0.0867132	FALSE	-2.21923	Heparin lyase / heparin lyase I (EC 4.2.2.7); Heparin-sulfate lyase / heparin lyase III (EC 4.2.2.8);
PL13	26	0.75	0.807692	0	0	0.124079	0.183382	FALSE	-0.0576923	heparin lyase (EC 4.2.2.7)
PL15	7	0.15	0.192308	0	0	0.466011	0.468341	FALSE	-0.0423077	oligo-alginate lyase (EC 4.2.2.-); alginate lyase (EC 4.2.2.3)
PL15_2	25	0.325	0.923077	0	0	0.0477936	0.0914906	FALSE	-0.598077	Exo-heparin lyase (reducing-end specific) (EC 4.2.2.-);
PL17	6	0.075	0.461538	0	0	0.189633	0.249126	FALSE	-0.386538	alginate lyase (EC 4.2.2.3); oligoalginate lyase (EC 4.2.2.26)
PL21_1	9	0.3	0.730769	0	0	0.323006	0.358698	FALSE	-0.430769	Acharan-sulfate lyase (EC 4.2.2.-); Heparin lyase / heparin lyase I (EC 4.2.2.7); Heparin-sulfate lyase / heparin lyase III (EC 4.2.2.8);
PL26	38	2.15	8.5	0	2.5	0.00310797	0.0219749	TRUE	-6.35	rhamnogalacturonan exolyase (EC 4.2.2.24).
PL27	11	0.275	1.80769	0	0	0.0382289	0.0792166	FALSE	-1.53269	L-rhamnose-alpha-1,4-D-glucuronate lyase (EC 4.2.2.-)
PL29	16	0.175	0.153846	0	0	0.466011	0.468341	FALSE	0.0211538	hyaluronate lyase (EC 4.2.2.1); chondroitin-sulfate ABC endolyase (EC 4.2.2.20); dermatan sulfate lyase (4.2.2.-); dermatan sulfate lyase (EC 4.2.2.-)
PL30	6	0.3	0.923077	0	0	0.239272	0.295053	FALSE	-0.623077	hyaluronate lyase (EC 4.2.2.1)
PL33_1	36	0.475	2.34615	0	0	0.140943	0.198108	FALSE	-1.87115	Hyaluronate lyase (EC 4.2.2.1); Chondroitin-sulfate ABC endolyase (EC 4.2.2.20); Chondroitin AC lyase (EC 4.2.2.5);
PL35	32	0.55	0.538462	0	0	0.133736	0.193388	FALSE	0.0115385	chondroitin lyase / chondroitinase (EC 4.2.2.-); chondroitin AC lyase (EC 4.2.2.5)
PL38	95	1.8	4.03846	0	0	0.143897	0.200857	FALSE	-2.23846	endo-β-1,4-glucuronan lyase (EC 4.2.2.14)
PL40	50	2.1	7.15385	0	0	0.0281045	0.0600958	FALSE	-5.05385	ulvan lyase (EC 4.2.2.-)
PL42	50	3.075	12.6923	0	16	0.00248985	0.0217591	TRUE	-9.61731	L-rhamnose-α-1,4-D-glucuronate lyase (EC 4.2.2.28);
PL6_1	5	0	0.423077	0	0	0.146894	0.202231	FALSE	-0.423077	Alginate lyase (EC 4.2.2.-); Oligo-α-L-guluronate lyase / exo-acting α-L-guluronan lyase (EC 4.2.2.-); Poly-(MG)-lyase / MG-specific alginate lyase (EC 4.2.2.-); Poly(α-L-guluronate) lyase / G-specific alginate lyase (EC 4.2.2.11); Oligoalginate lyase / exo-alginate lyase (EC 4.2.2.26); Poly(β-mannuronate) lyase / M-specific alginate lyase (EC 4.2.2.3);
PL8	12	0	1.07692	0	0	0.146894	0.202231	FALSE	-1.07692	hyaluronate lyase (EC 4.2.2.1); chondroitin AC lyase (EC 4.2.2.5); xanthan lyase (EC 4.2.2.12); chondroitin ABC lyase (EC 4.2.2.20)
PL8_2	68	2.325	6.61538	0	0	0.0256608	0.0566793	FALSE	-4.29038	Chondroitin-sulfate ABC endolyase (EC 4.2.2.20); Heparin lyase / heparin lyase I (EC 4.2.2.7);
PL8_3	8	0.025	0.307692	0	0	0.264377	0.318202	FALSE	-0.282692	Chondroitin AC lyase (EC 4.2.2.5);
PL9_1	6	0.125	0.115385	0	0	0.27522	0.325407	FALSE	0.00961538	Pectin lyase (EC 4.2.2.10); Pectate lyase (EC 4.2.2.2); Rhamnogalacturonan endolyase (EC 4.2.2.23); Exo-polygalacturonate lyase (EC 4.2.2.9);
PL9_2	13	0	0.5	0	0	0.396483	0.419437	FALSE	-0.5	Thiopeptidoglycan lyase (EC 4.2.2.-); Pectin lyase (EC 4.2.2.10); Pectate lyase (EC 4.2.2.2); Rhamnogalacturonan endolyase (EC 4.2.2.23); Exo-polygalacturonate lyase (EC 4.2.2.9);
