## Supplementary material for "The RNA landscape of the human commensal *Segatella copri* reveals a small RNA essential for gut colonization": Table S5

### Sheet: S5 Strains, plasmids and oligos
Table S5 Strains plasmids and oligonucleotides used in the study.
Strains
Name	Note	Source
Segatella copri (HDD04)	DSM 108558	PMID: 34676563
Segatella copri (DSM 18205)	DSM 18205	DSMZ
Segatella copri (HDB01)	DSM 108419	PMID: 34676563
Segatella copri (HDC01)	DSM 108556	PMID: 34676563
Segatella copri (HDA03)	DSM 108386	PMID: 34676563
Segatella brunsvicensis (NI025)	DSM 113023	PMID: 37883976
Segatella sinensis (HDE04)	DSM 108151	PMID: 34676563
Segatella hominis (HDD12)	DSM 111806	PMID: 34676563
Segatella brasiliensis (HDD05)	DSM 112105	PMID: 34676563
YEAS-31	S. copri HDD04 ∆SrcF	This study
YEAS-41	S. copri HDD04 ∆htcsInu	PMID: 34676563
YEAS-40	Bacteroides thetaiotaomicron VPI-5482	DSMZ
YES-5	E. coli β2155	PMID·: 8990308; PMID: 15748991
YES-58	E. coli β2155 pEX-deletion-erm-SrcF	This study
Plasmids
Name	Note	Source
pEx-deletion-erm		PMID: 34676563
pEX-deletion-erm-SrcF	2kb upstream and downstrem of SrcF for gene deletion	This study
Oligonucleotides
Name	Sequence	Description
YEO_37	DIG-CAAGTGAGCTTAACTTCTCTGTTC	5S probe of S. copri HDD04. Dioxigenin labeled
YEO_50	GGTTAACAAATATCAATAGGTTATGAATG	ScnR282 riboprobe T7 template Fw
YEO_51	gtttttttaatacgactcactatagggagGCTGACAACGGGATTTTTACG	ScnR282 riboprobe T7 template Rev
YEO_52	GTCGTTTCGGTTCGATCGGGATA	6S (P4D_0941) riboprobe T7 template Fw
YEO_53	gtttttttaatacgactcactatagggagCGCTCGATGATGTGATGAAA	6S (P4D_0941) riboprobe T7 template Rev
YEO_54	CATCTTTCAGGTGCGAGAGGAAAG	M1 RNA (P4D_01526) riboprobe T7 template Fw
YEO_55	gtttttttaatacgactcactatagggagCAGATATGCTGTTATGCTGTG	M1 RNA (P4D_01526) riboprobe T7 template Rev
YEO_56	GTTGAACTTAATAAATAGAGGAGGAG	SrcF riboprobe T7 template Fw
YEO_57	gtttttttaatacgactcactatagggagCTATGCCTATGTTACATCATT	SrcF riboprobe T7 template Rev
YEO_58	GAGATGAAATGGTACGTAAGCATG	tmRNA (P4D_01845) riboprobe T7 template Fw
YEO_59	gtttttttaatacgactcactatagggagGCTTTCTACATGCTTATTCCA	tmRNA (P4D_01845) riboprobe T7 template Rev
YEO_112	AAGTATGGCGAGGCAAATGC	ScnR101 riboprobe T7 template Fw
YEO_113	gtttttttaatacgactcactatagggagAGCGTACCCTCTACCTTATCGT	ScnR101 riboprobe T7 template Rev
YEO_116	GATAAGCGTTCTGTAACACAAGA	ScnR139 riboprobe T7 template Fw
YEO_117	gtttttttaatacgactcactatagggagGTTTTCAGCGATGAAAAACGGAAA	ScnR139 riboprobe T7 template Rev
YEO_118	GAATTTGGCTATTGATGTGGCT	ScnR125 riboprobe T7 template Fw
YEO_119	gtttttttaatacgactcactatagggagCTGTTTCACAACAGACCCTAAAC	ScnR125 riboprobe T7 template rev
YEO_122	CTAGGTAAAAGTCCATGGCTTG	ScnR86 riboprobe T7 template Fw
YEO_123	gtttttttaatacgactcactatagggagGGAAGGCGTAGGGAATCTATCA	ScnR86 riboprobe T7 template Rev
YEO_233	CAGTTATCCTGAAAACAATCTTTTTACCT	ScnR157 riboprobe T7 template Fw
YEO_234	gtttttttaatacgactcactatagggagCTTCCGACTCAAGTGATATTACC	ScnR157 riboprobe T7 template Rev
YEO_237	DIG-GCTTAACTTCTCTGTTCGGAATG	DIG labeled probe for 5S conserved among Segatella species complex
YEO_247	ATACCTTCTGAGCGCATTACAGA	ScnR247 riboprobe T7 template Fw
YEO_248	gtttttttaatacgactcactatagggagCCACCAATTAAAATAATTGATTGTCGC	ScnR247 riboprobe T7 template Rev
YEO_78	cacgtactaagctctcatgtttg	Genotype cloning in pEX-deletion-erm
YEO_79	cgtctaacgatatttacatgcttgg	Genotype cloning in pEX-deletion-erm
YEO_160	acatgggaattcCTGCATAAATCTCCTGGAAGAAG	SrcF upstream 2kb Fw. For cloning in pEx-deletion
YEO_129	atcagaagtctgGTTCTTTCCTTACTGGCTGTTCT	SrcF upstream 2kb Rev. For cloning in pEx-deletion
YEO_130	TAAGGAAAGAACcagacttctgatgtcaatatttcag	SrcF downstream 2kb Fw. For cloning in pEx-deletion
YEO_161	gtcctcggtacccgatcaggattatctcctcaatc	SrcF downstream 2kb Rev. For cloning in pEx-deletion
YEO_162	AGATTTATGCAGgaattcccatgtcagccgttaag	pEx-deletion Fw for SrcF deletion cloning
YEO_163	taatcctgatcgggtaccgaggacgcgtaaacatt	pEx-deletion Rev for SrcF deletion cloning
YEO_211	GTAGACATCAACACCCTCTACAATC	SrcF deletion genotyping Fw
YEO_212	CGATAACGGGATAAACACGGTAG	SrcF deletion genotyping Rev
YEO_308	TGTTGATAACTATGTTATTCCGTTGG	htcs inulin (P4D_03217) genotyping deletion Fw
YEO_309	GGTGCAAAGATAGTAAGTTTCAGCA	htcs inulin (P4D_03217) genotyping deletion Rev
YEO_278	catcagaagtctgGTTCTTTC	S. copri HDD04 WT SrcF deletion genotype, qPCR Rev
YEO_279	CTTTTCAAGGCAAAAGGATTC	S. copri HDD04 WT ,SrcF deletion genotype qPCR Fw
YEO_280	CTGGTACAGCTAGTTACAATG	S. copri HDD04 WT genotype, SrcF locus, qPCR Rev
YEO_281	GAAAGAACAGCCAGTAAGGAAAG	S. copri HDD04 WT genotype, SrcF locus, qPCR Fw
YEO_288	GAAGCCTAGGAAGTTTGTCATTG	S. copri HDD04 WT genotype, htcsInu locus, qPCR Fw
YEO_289	CCTCATCGATAAACTGGTTAAC	S. copri HDD04 WT genotype, htcsInu locus, qPCR Rev
YEO_290	ctagctttggcGCCCATC	S. copri HDD04 htchs Inu deletion genotype, qPCR Fw
YEO_291	GCTGTATGAAACGAAAATTACACC	S. copri HDD04 htchs Inu deletion genotype, qPCR Rev
